# The genomic view of diversification

**DOI:** 10.1101/413427

**Authors:** Julie Marin, Guillaume Achaz, Anton Crombach, Amaury Lambert

## Abstract

Evolutionary relationships between species are traditionally represented in the form of a tree, the species tree. Its reconstruction from molecular data is hindered by frequent conflicts between gene genealogies. Usually, these disagreements are explained by incomplete lineage sorting (ILS) due to random coalescences of gene lineages inside the edges of the species tree. This paradigm, the multi-species coalescent (MSC), is constantly violated by the ubiquitous presence of gene flow, leading to incongruences between gene trees that cannot be explained by ILS alone. Here we argue instead in favor of a vision acknowledging the importance of gene flow and where gene histories shape the species tree rather than the opposite. We propose a new framework for modeling the joint evolution of gene and species lineages relaxing the hierarchy between the species tree and gene trees. We implement this framework in two mathematical models called the gene-based diversification models (GBD): 1) GBD-forward following all evolving genomes and 2) GBD-backward based on coalescent theory. They feature four parameters tuning colonization, gene flow, genetic drift and genetic differentiation. We propose a quick inference method based on differences between gene trees. Applied to two empirical data-sets prone to gene flow, we find a better support for the GBD model than for the MSC model. Along with the increasing awareness of the extent of gene flow, this work shows the importance of considering the richer signal contained in genomic histories, rather than in the mere species tree, to better apprehend the complex evolutionary history of species.
