## Supplementary tables for "The genomic view of diversification"

### Sheet: Table S1
Table S1. Sequences downloaded for the bear data-set.
Locus	Species	Genbank numbers
ABCA1	Ursus americanus	HE658464-HE658477
	Ursus arctos	HE658478-HE658513
	Ursus maritimus	HE658514-HE658549
	Ursus thibetanus	HG974951, HG974965, HG974979, HG974993, HG975007, HG975021
	Melursus ursinus	HG974727, HG974741, HG974755, HG974769, HG974783, HG974797
	Helarctos malayanus	HG974643, HG974657, HG974671, HG974685, HG974699, HG974713
	Tremarctos ornatus	HG974811, HG974825, HG974839, HG974853
	Ailuropoda melanoleuca	HG974615, HG974629
ATP12A	Ursus americanus	HE658808-HE658821
	Ursus arctos	HE658822-HE658857
	Ursus maritimus	HE658858-HE658893
	Ursus thibetanus	HG974955, HG974969, HG974983, HG974997, HG975011, HG975025
	Melursus ursinus	HG974731, HG974745, HG974759, HG974773, HG974787, HG974801
	Helarctos malayanus	HG974647, HG974661, HG974675, HG974689, HG974703, HG974717
	Tremarctos ornatus	HG974815, HG974829, HG974843, HG974857
	Ailuropoda melanoleuca	HG974619, HG974633
AZIN1	Ursus americanus	HE657862-HE657875
	Ursus arctos	HE657876-HE657911
	Ursus maritimus	HE657912-HE657947
	Ursus thibetanus	HG974944, HG974958, HG974972, HG974986, HG975000, HG975014
	Melursus ursinus	HG974720, HG974734, HG974748, HG974762, HG974776, HG974790
	Helarctos malayanus	HG974650, HG974664, HG974636, HG974678, HG974692, HG974706
	Tremarctos ornatus	HG974804, HG974818, HG974832, HG974846
	Ailuropoda melanoleuca	HG974608, HG974622
CCDC90B	Ursus americanus	HE658550-HE658563
	Ursus arctos	HE658564-HE658599
	Ursus maritimus	HE658600-HE658635
	Ursus thibetanus	HG974952, HG974966, HG974980, HG974994, HG975008, HG975022
	Melursus ursinus	HG974728, HG974742, HG974756, HG974770, HG974784, HG974798
	Helarctos malayanus	HG974644, HG974658, HG974672, HG974686, HG974700, HG974714
	Tremarctos ornatus	HG974812, HG974826, HG974840, HG974854
	Ailuropoda melanoleuca	HG974616, HG974630
GGA3	Ursus americanus	HE658636-HE658649
	Ursus arctos	HE658650-HE658685
	Ursus maritimus	HE658686-HE658721
	Ursus thibetanus	HG974953, HG974967, HG974981, HG974995, HG975009, HG975023
	Melursus ursinus	HG974729, HG974743, HG974757, HG974771, HG974785, HG974799
	Helarctos malayanus	HG974645, HG974659, HG974673, HG974687, HG974701, HG974715
	Tremarctos ornatus	HG974813, HG974827, HG974841, HG974855
	Ailuropoda melanoleuca	HG974617, HG974631
IGSF22	Ursus americanus	HE658120-HE658133
	Ursus arctos	HE658134-HE658169
	Ursus maritimus	HE658170-HE658205
	Ursus thibetanus	HG974947, HG974961, HG974975, HG974989, HG975003, HG975017
	Melursus ursinus	HG974723, HG974737, HG974751, HG974765, HG974779, HG974793
	Helarctos malayanus	HG974639, HG974653, HG974667, HG974681, HG974695, HG974709
	Tremarctos ornatus	HG974821, HG974835, HG974849
	Ailuropoda melanoleuca	HG974611, HG974625
LRGUK	Ursus americanus	HE658292-HE658305
	Ursus arctos	HE658306-HE658341
	Ursus maritimus	HE658342-HE658377
	Ursus thibetanus	HG974949, HG974963, HG974977, HG974991, HG975005, HG975019
	Melursus ursinus	HG974725, HG974739, HG974753, HG974767, HG974781, HG974795
	Helarctos malayanus	HG974641, HG974655, HG974669, HG974683, HG974697, HG974711
	Tremarctos ornatus	HG974809, HG974823, HG974837, HG974851
	Ailuropoda melanoleuca	HG974613, HG974627
OSTA	Ursus americanus	HE658894-HE658907
	Ursus arctos	HE658908-HE658943
	Ursus maritimus	HE658944-HE658979
	Ursus thibetanus	HG974956, HG974970, HG974984, HG974998, HG975012, HG975026
	Melursus ursinus	HG974732, HG974746, HG974760, HG974774, HG974788, HG974802
	Helarctos malayanus	HG974648, HG974662, HG974676, HG974690, HG974704, HG974718
	Tremarctos ornatus	HG974816, HG974830, HG974844, HG974858
	Ailuropoda melanoleuca	HG974620, HG974634
PREX2	Ursus americanus	HE657776-HE657789
	Ursus arctos	HE657790-HE657825
	Ursus maritimus	HE657826-HE657861
	Ursus thibetanus	HG974943, HG974957, HG974971, HG974985, HG974999, HG975013
	Melursus ursinus	HG974719, HG974733, HG974747, HG974761, HG974775, HG974789
	Helarctos malayanus	HG974635, HG974649, HG974649, HG974663, HG974677, HG974691
	Tremarctos ornatus	HG974803, HG974817, HG974831, HG974845
	Ailuropoda melanoleuca	HG974607, HG974621
SCN5A	Ursus americanus	HE658722-HE658735
	Ursus arctos	HE658736-HE658771
	Ursus maritimus	HE658772-HE658807
	Ursus thibetanus	HG974954, HG974968, HG974982, HG974996, HG975010, HG975024
	Melursus ursinus	HG974730, HG974744, HG974758, HG974772, HG974786, HG974800
	Helarctos malayanus	HG974646, HG974660, HG974674, HG974688, HG974702, HG974716
	Tremarctos ornatus	HG974814, HG974828, HG974842, HG974856
	Ailuropoda melanoleuca	HG974618, HG974632
SEL1L3	Ursus americanus	HE658206-HE658219
	Ursus arctos	HE658220-HE658255
	Ursus maritimus	HE658256-HE658291
	Ursus thibetanus	HG974948, HG974962, HG974976, HG974990, HG975004, HG975018
	Melursus ursinus	HG974724, HG974738, HG974752, HG974766, HG974780, HG974794
	Helarctos malayanus	HG974640, HG974654, HG974668, HG974682, HG974696, HG974710
	Tremarctos ornatus	HG974808, HG974822, HG974836, HG974850
	Ailuropoda melanoleuca	HG974612, HG974626
SPTA1	Ursus americanus	HE658034-HE658047
	Ursus arctos	HE658048-HE658083
	Ursus maritimus	HE658084-HE658119
	Ursus thibetanus	HG974946, HG974960, HG974974, HG974988, HG975002, HG975016
	Melursus ursinus	HG974722, HG974736, HG974750, HG974764, HG974778, HG974792
	Helarctos malayanus	HG974638, HG974652, HG974666, HG974680, HG974694, HG974708
	Tremarctos ornatus	HG974806, HG974820, HG974834, HG974848
	Ailuropoda melanoleuca	HG974610, HG974624
SPTBN1	Ursus americanus	HE658378-HE658391
	Ursus arctos	HE658392-HE658427
	Ursus maritimus	HE658428-HE658463
	Ursus thibetanus	HG974950, HG974964, HG974978, HG974992, HG975006, HG975020
	Melursus ursinus	HG974726, HG974740, HG974754, HG974768, HG974782, HG974796
	Helarctos malayanus	HG974642, HG974656, HG974670, HG974684, HG974698, HG974712
	Tremarctos ornatus	HG974810, HG974824, HG974838, HG974852
	Ailuropoda melanoleuca	HG974614, HG974628
TRAPPC10	Ursus americanus	HE657948-HE657961
	Ursus arctos	HE657962-HE657997
	Ursus maritimus	HE657998-HE658033
	Ursus thibetanus	HG974945, HG974959, HG974973, HG974987, HG975001, HG975015
	Melursus ursinus	HG974721, HG974735, HG974749, HG974763, HG974777, HG974791
	Helarctos malayanus	HG974637, HG974651, HG974665, HG974679, HG974693, HG974707
	Tremarctos ornatus	HG974805, HG974819, HG974833, HG974847
	Ailuropoda melanoleuca	HG974609, HG974623

### Sheet: Table S2
Table S2. Models of DNA evolution for the bear and finch data-sets.
	Locus	DNA evolution model
Bear data-set	ABCA1	F81
	ATP12A	HKY
	AZIN1	HKY
	CCDC90B	HKY
	GGA3	K80
	IGSF22	HKY
	LRGUK	K80+I
	OSTA	K80
	PREX2	HKY+I
	SCN5A	HKY
	SELIL3	K80
	SPTA1	K80+I
	SPTBN1	K80
	TRAPPC10	HKY
Finch data-set	AK	TrN+I
	ENOL	JC
	FIB4	HKY
	MYO	JC+I
	OD	HKY+I
	PEPCK9	HKY+I
	TROP	HKY+I

### Sheet: Table S3
Table S3. Sequences downloaded for the finch data-set.
Locus	Species	Genbank numbers
AK	Geospiza scandens	KJ945419
	Geospiza conirostris	KJ945405
	Geospiza fuliginosa	KJ945389
	Geospiza fortis	KJ945423
	Geospiza difficilis septentrionalis	KJ945393
	Geospiza magnirostris	KJ945422
	Camarhynchus psittacula	KJ945390
	Platyspiza crassirostris	KJ945401
ENOL	Geospiza scandens	KJ945181
	Geospiza conirostris	KJ945166
	Geospiza fuliginosa	KJ945171
	Geospiza fortis	KJ945186
	Geospiza difficilis septentrionalis	KJ945154
	Geospiza magnirostris	KJ945184
	Camarhynchus psittacula	KJ945150
	Platyspiza crassirostris	KJ945162
FIB4	Geospiza scandens	KJ945227
	Geospiza conirostris	KJ945206
	Geospiza fuliginosa	KJ945229
	Geospiza fortis	KJ945219
	Geospiza difficilis septentrionalis	KJ945234
	Geospiza magnirostris	KJ945226
	Camarhynchus psittacula	KJ945203
	Platyspiza crassirostris	KJ945213
MYO	Geospiza scandens	KJ945024
	Geospiza conirostris	KJ945010
	Geospiza fuliginosa	KJ945015
	Geospiza fortis	KJ945029
	Geospiza difficilis septentrionalis	KJ944998
	Geospiza magnirostris	KJ945027
	Camarhynchus psittacula	KJ944994
	Platyspiza crassirostris	KJ945006
OD	Geospiza scandens	KJ945571
	Geospiza conirostris	KJ945556
	Geospiza fuliginosa	KJ945561
	Geospiza fortis	KJ945575
	Geospiza difficilis septentrionalis	KJ945544
	Geospiza magnirostris	KJ945574
	Camarhynchus psittacula	KJ945540
	Platyspiza crassirostris	KJ945552
PEPCK9	Geospiza scandens	KJ944923
	Geospiza conirostris	KJ944911
	Geospiza fuliginosa	KJ944916
	Geospiza fortis	KJ944929
	Geospiza difficilis septentrionalis	KJ944899
	Geospiza magnirostris	KJ944926
	Camarhynchus psittacula	KJ944895
	Platyspiza crassirostris	KJ944907
TROP	Geospiza scandens	KJ944874
	Geospiza conirostris	KJ944858
	Geospiza fuliginosa	KJ944863
	Geospiza fortis	KJ944878
	Geospiza difficilis septentrionalis	KJ944842
	Geospiza magnirostris	KJ944876
	Camarhynchus psittacula	KJ944843
	Platyspiza crassirostris	KJ944854
